# The molecular principles governing HCMV infection outcome

**DOI:** 10.1101/2022.10.31.514490

**Authors:** Michal Schwartz, Miri Shnayder, Aharon Nachshon, Tamar Arazi, Yaarit Kitsberg, Roi Levi Samia, Michael Lavi, Rottem Kuint, Reuven Tsabari, Noam Stern-Ginossar

## Abstract

Infection with Human cytomegalovirus (HCMV) can result in either productive or non-productive infection, the latter potentially leading to establishment of latency, but the molecular factors that dictate these different infection outcomes are elusive. Macrophages are known targets of HCMV and considered to be permissive for productive infection, while monocytes, their precursors, are latently infected. Here we reveal that infection of macrophages is more complex than previously appreciated and can result in either productive or non-productive infection. By analyzing the progression of HCMV infection in monocytes and macrophages using single cell transcriptomics, we uncover that the level of viral gene expression, and specifically the expression of the major immediate early proteins, IE1 and IE2, is the principal barrier for establishing productive infection. On the cellular side, we reveal that the cell intrinsic levels of interferon stimulated genes (ISG), but not their induction, is a main determinant of infection outcome and that intrinsic ISG levels are downregulated with monocyte differentiation, partially explaining why macrophages are more susceptible to productive HCMV infection. We further show that, compared to monocytes, non-productive macrophages maintain higher levels of viral transcripts and are able to reactivate, raising the possibility that they may serve as latency reservoirs. Overall, by harnessing the tractable system of monocyte differentiation we decipher underlying principles that control HCMV infection outcome, and propose macrophages as a potential HCMV reservoir in tissues.
