## Supplementary Table 1 for "The molecular principles governing HCMV infection outcome"

### Sheet: all-4
Supplementary Table 1. Differential expression analysis in IRF9 KO THP1 DMs vs control KO, STAT2 KO THP1 DMs vs control KO, HFFs vs. MDMs. HFFs vs. monocytes, MDMs vs monocytes. Log2 of the fold change and p_values are indicated
ISGs that according to the data, may be more likely to be involved are highlighted.
Reduced genes (p_val<=0.1) in IRF9 and STAT2 KO that are reduced also in the different cell type comparison are highlighted in green.
Reduced genes in different cell type comparisons (p_val<=0.1) are highlighted in yellow.
Reduced genes (FC<=-2, p_val<=0.01) in IRF9 and STAT2 KO are highlighted in blue.
ens_id	gene name	IRF9.vs.com.p_val	IRF9.vs.com.log2FC	STAT2.vs.com.p_val	STAT2.vs.com.log2FC	HFF.vs.MDM.p_val	HFF.vs.MDM.log2FC	HFF.vs.Mono.p_val	HFF.vs.Mono.log2FC	MDM.vs.Mono.p_val	MDM.vs.Mono.log2FC
ENSG00000125148	MT2A	0.691831	-0.1905	0.645654	0.2563	2.38631e-129	3.37024	1.58917e-16	2.69439	2.37397e-09	-0.675852
ENSG00000143947	RPS27A	0.851138	0.3143	0.912011	0.2297	4.07963e-131	2.06592	1.57734e-17	2.21327	0.887721	0.147351
ENSG00000160932	LY6E	2.63027e-103	-2.6903	1.62181e-27	-1.1615	7.90496e-129	1.85123	5.12151e-12	1.10853	1.18981e-09	-0.742704
ENSG00000142089	IFITM3	1.77828e-10	-2.6598	0.00831764	-1.046	1.19912e-110	1.45011	6.46924e-08	0.719368	5.16754e-11	-0.730746
ENSG00000116030	SUMO1	0.134896	3.0882	0.380189	2.1836	1.18865e-70	0.864162	2.53033e-06	0.536132	2.52208e-08	-0.32803
ENSG00000185201	IFITM2	0.0562341	-0.625	0.218776	-0.4936	1.07065e-62	0.848923	1.51464e-05	0.557085	1.24615e-06	-0.291838
ENSG00000165949	IFI27	3.0903e-22	-4.3413	9.77237e-13	-2.5438	3.58351e-41	0.794662	8.81536e-06	0.794662
ENSG00000221983	UBA52	0.295121	0.3454	0.562341	-0.1356	7.50521e-71	0.750668	0.000150765	0.344627	0.00714174	-0.406041
ENSG00000187608	ISG15	4.0738e-43	-4.0295	3.46737e-10	-1.3243	2.26004e-45	0.738891	0.350675	0.115075	1.61001e-08	-0.623817
ENSG00000127445	PIN1	0.60256	0.2326	0.537032	0.3174	6.72763e-53	0.669808	0.00020669	0.35716	0.0116207	-0.312648
ENSG00000168899	VAMP5	0.57544	-2.7221	0.954993	0.1365	1.174e-24	0.657165	0.00268369	0.513059	0.349599	-0.144106
ENSG00000075142	SRI	0.00977237	1.6084	0.0891251	1.3149	1.93407e-33	0.651758	0.000374985	0.511214	0.256819	-0.140544
ENSG00000145349	CAMK2D	0.489779	-0.1966	0.0707946	-0.6594	1.77209e-31	0.54175	6.06655e-06	0.730195
ENSG00000075188	NUP37	0.933254	0.0745	0.724436	-0.3925	5.91124e-29	0.52737	8.41987e-05	0.603606
ENSG00000185885	IFITM1	6.45654e-11	-4.0916	0.125893	-0.6297	5.48911e-25	0.484451	0.800966	-0.259336	4.15671e-10	-0.743787
ENSG00000119917	IFIT3	4.89779e-24	-2.8515	6.45654e-08	-1.3987	1.29842e-17	0.462653	0.157041	-0.36655	0.00723173	-0.829203
ENSG00000123096	SSPN					1.1713e-25	0.462499	0.000690456	0.462499
ENSG00000108691	CCL2	0.537032	0.5022	0.416869	-0.9573	0.26974	0.448466			0.0179974	-0.474598
ENSG00000126456	IRF3	0.676083	0.1444	0.954993	0.0212	4.84501e-29	0.443189	0.0313938	0.224495	0.00422659	-0.218694
ENSG00000185745	IFIT1	2.04174e-09	-3.935	9.12011e-06	-1.5632	6.26269e-22	0.437626	0.00922626	0.290806
ENSG00000182481	KPNA2	0.204174	0.4889	0.30903	0.4656	0.00363552	0.432269	0.0379618	0.760891	0.0582658	0.328623
ENSG00000122644	ARL4A	0.18197	2.8824	0.199526	2.8482	2.69375e-22	0.429332	2.78848e-05	0.684891
ENSG00000140280	LYSMD2	0.724436	-0.3008	0.74131	-0.3524	7.54051e-23	0.411567	0.00745264	0.264747
ENSG00000112773	FAM46A	0.0645654	-0.321	0.676083	0.0755	6.92086e-20	0.409225	0.017945	0.227209
ENSG00000060491	OGFR	0.00354813	-0.8368	0.0354813	-0.7117	6.51824e-22	0.383201	0.000118713	0.551883
ENSG00000185338	SOCS1	0.263027	-1.3151	0.776247	-0.3239	1.12001e-17	0.375911	0.0307209	0.212412
ENSG00000055332	EIF2AK2	6.91831e-07	-1.6269	0.0346737	-0.7274	1.1338e-21	0.375827	0.427705	-0.260033	1.59465e-07	-0.63586
ENSG00000068745	IP6K2	0.338844	0.4117	0.275423	0.5599	2.01396e-24	0.375229	0.00710831	0.102185	0.311929	-0.273044
ENSG00000172331	BPGM	0.794328	-0.2613	0.691831	-0.5005	6.57279e-22	0.359462	0.00716743	0.132573
ENSG00000170142	UBE2E1	0.851138	-0.0649	0.457088	-0.3072	8.78904e-22	0.356334			3.34423e-05	-0.375233
ENSG00000117226	GBP3	0.194984	-1.0834	0.47863	-0.6547	2.8738e-19	0.354266	0.00326426	0.370945
ENSG00000069869	NEDD4	0.147911	0.9933	0.251189	0.9454	2.22251e-18	0.340783	0.00509269	0.340783
ENSG00000223865	HLA-DPB1					1.8471e-20	0.338567	2.3441e-11	-2.523	7.93633e-24	-2.86157
ENSG00000138750	NUP54	0.138038	0.8197	0.389045	0.6006	1.26629e-19	0.333007	0.000554643	0.461331
ENSG00000188313	PLSCR1	2.13796e-09	-1.7635	0.000269153	-1.1839	4.34658e-18	0.32895	0.551061	-0.200478	0.000543947	-0.529428
ENSG00000159403	C1R			0.758578	1.5703	7.04236e-17	0.328027	0.00767572	0.328027
ENSG00000106785	TRIM14	1e-07	-2.104	0.0112202	-1.0296	3.17483e-18	0.326442	0.0136395	0.212412
ENSG00000148660	CAMK2G	0.630957	0.3549	0.912011	0.11	5.4762e-18	0.323035	0.00172854	0.39927
ENSG00000094914	AAAS	0.758578	-0.1663	0.660693	-0.2995	7.3295e-16	0.30284	0.0022675	0.405355
ENSG00000102882	MAPK3	0.870964	-0.0575	0.501187	-0.2865	2.09213e-20	0.302614	0.00209559	0.281833
ENSG00000093000	NUP50	0.616595	0.3735	0.794328	0.2372	3.0755e-19	0.299751	1.71551e-05	0.650467
ENSG00000240065	PSMB9					4.0801e-16	0.29659	0.00386348	0.331318
ENSG00000168610	STAT3	0.660693	0.0877	1	0.002	6.43087e-19	0.289726			0.437673	-0.385073
ENSG00000141971	MVB12A	0.60256	0.2862	0.40738	0.5322	1.15754e-16	0.280169			8.643e-09	-0.337624
ENSG00000126067	PSMB2	0.724436	0.1207	0.776247	0.1149	1.86447e-08	0.277179	0.144127	0.265073
ENSG00000196313	POM121	0.354813	1.0413	0.691831	0.5476	3.42463e-16	0.269874	0.000430865	0.472966
ENSG00000163002	NUP35	0.724436	0.676	0.912011	0.2027	3.12381e-14	0.268514	0.00760925	0.312569
ENSG00000101871	MID1					1.32976e-13	0.266515	0.0186804	0.266515
ENSG00000182326	C1S	0.933254	0.2601	0.776247	-0.9491	2.38781e-13	0.261157	0.0200102	0.261157
ENSG00000177889	UBE2N	0.436516	0.5307	0.724436	0.3042	8.64656e-10	0.258605			0.0140734	-0.233888
ENSG00000150457	LATS2	0.707946	0.2307	0.42658	0.5172	1.30593e-15	0.251339	0.00956463	0.251539
ENSG00000119922	IFIT2	6.16595e-08	-2.6119	0.0042658	-1.3613	7.0474e-11	0.250198	0.136082	0.144747
ENSG00000205413	SAMD9	1.51356e-05	-1.2416	0.00831764	-0.8418	4.48379e-12	0.244083	0.0547964	0.15682
ENSG00000138035	PNPT1	0.000724436	-1.4979	0.144544	-0.6838	1.22602e-14	0.239999	0.00319008	0.37343
ENSG00000026103	FAS	0.831764	1.1063	0.794328	1.249	3.06979e-13	0.237149	0.00349596	0.385793
ENSG00000164305	CASP3	0.186209	0.7356	0.831764	-0.1708	9.1149e-14	0.228948	0.00437533	0.321009
ENSG00000109654	TRIM2	0.239883	0.4001	0.138038	0.5907	1.46245e-12	0.228258	0.00727155	0.320319
ENSG00000136243	NUPL2	0.645654	0.3029	0.660693	0.3429	2.8145e-13	0.222371	0.01607	0.202463
ENSG00000111581	NUP107	0.125893	0.806	0.588844	0.3713	3.78771e-14	0.219279	0.00142148	0.412623
ENSG00000152778	IFIT5	3.71535e-05	-2.4398	0.0346737	-1.2769	5.2367e-11	0.217327	0.0269438	0.239523
ENSG00000170315	UBB	0.933254	0.0273	0.977237	-0.0102	4.83306e-05	0.217061	1.83256e-05	0.783023	0.00767231	0.565961
ENSG00000013374	NUB1	0.588844	-0.2245	0.74131	-0.1636	3.09124e-15	0.215171	0.00370254	0.247206
ENSG00000137198	GMPR	0.0891251	-1.3024	0.588844	-0.464	8.37812e-11	0.214415	0.0204689	0.25847
ENSG00000113569	NUP155	0.60256	0.2154	0.549541	0.2856	6.47978e-11	0.213893	0.00891254	0.321606
ENSG00000177409	SAMD9L	5.88844e-13	-2.1341	0.000104713	-1.1635	3.86446e-11	0.213151	0.021879	0.246318
ENSG00000184588	PDE4B	0.446684	-1.5968	0.977237	-0.0494	4.18129e-11	0.210627
ENSG00000117228	GBP1	0.891251	-0.4523	0.537032	-2.5497	8.45402e-11	0.210376	0.0875393	0.1434
ENSG00000157601	MX1	6.16595e-24	-3.3105	4.46684e-16	-1.6014	6.22242e-10	0.203608
ENSG00000137965	IFI44	4.16869e-09	-3.9012	0.00057544	-1.9223	9.97235e-10	0.196746	0.0385962	0.218942
ENSG00000013364	MVP	0.204174	-0.2922	0.301995	-0.2754	1.97206e-16	0.195134	0.116904	-0.224124	0.155842	-0.419258
ENSG00000149131	SERPING1	0.0169824	-2.1295	0.11749	-1.5	2.42066e-09	0.193851
ENSG00000184979	USP18	0.000457088	-1.5444	0.025704	-1.098	9.72083e-10	0.191036	0.0536573	0.191036
ENSG00000125450	NUP85	0.776247	0.1253	0.691831	0.2053	1.17806e-09	0.185174	0.0127526	0.282471
ENSG00000047410	TPR	0.0489779	0.5159	0.707946	0.1215	0.000212436	0.184085	0.278116	0.112389
ENSG00000108679	LGALS3BP	7.94328e-14	-2.3602	2.95121e-05	-1.2522	3.90965e-09	0.18271
ENSG00000102753	KPNA3	0.295121	0.4177	0.758578	-0.1649	5.62135e-08	0.182423	0.0402903	-0.167711	2.9984e-06	-0.350134
ENSG00000073756	PTGS2	0.724436	0.8129	0.870964	0.4139	2.11029e-09	0.180385	0.0823562	0.229661
ENSG00000196396	PTPN1	1	-0.0008	0.776247	0.1015	1.16353e-15	0.177438	0.578353	-0.474267	0.000276125	-0.651705
ENSG00000165806	CASP7	0.933254	0.0434	0.912011	0.0756	6.03641e-10	0.173745	0.0116037	0.296944
ENSG00000175354	PTPN2	0.512861	-0.5549	0.489779	-0.7055	8.21963e-11	0.171987	0.00090664	0.450779
ENSG00000173786	CNP	0.00104713	-0.7082	0.0512861	-0.4763	1.08384e-08	0.168236	0.112322	-0.154741	1.23041e-05	-0.322977
ENSG00000124181	PLCG1	0.616595	0.2576	0.102329	0.8957	9.55995e-09	0.167159	0.0597538	0.1783
ENSG00000110171	TRIM3	0.40738	2.1938	0.954993	-0.19	1.4832e-08	0.164607	0.053608	0.186803
ENSG00000173821	RNF213	6.30957e-67	-2.0863	2.34423e-24	-1.1552	8.2944e-17	0.160035			0.861437	-0.144979
ENSG00000196776	CD47	0.125893	-0.5356	0.524807	-0.2591	0.0114064	0.158373	0.566088	-0.232041	0.0182316	-0.390414
ENSG00000158321	AUTS2					3.47609e-08	0.153932	0.0825263	0.153932
ENSG00000123610	TNFAIP6					7.0475e-08	0.152486
ENSG00000120738	EGR1	0.000776247	-0.7522	0.141254	-0.3566	0.000188867	0.151279	0.0564294	0.309977
ENSG00000102900	NUP93	0.933254	-0.0332	0.933254	0.043	5.19463e-11	0.150864	0.0034535	0.368455
ENSG00000111912	NCOA7	0.194984	-0.4043	0.239883	-0.4417	1.58801e-07	0.147665	0.025186	0.244962
ENSG00000170581	STAT2	1.51356e-09	-1.406	0.000138038	-0.9727	2.01554e-10	0.145291	0.289036	-0.217214	0.137906	-0.362505
ENSG00000172183	ISG20	0.00645654	-1.9317	0.0870964	-1.2977	3.6886e-08	0.141778	0.0322613	0.228583
ENSG00000101000	PROCR	0.954993	-0.0473	0.134896	-1.5187	4.63134e-10	0.141483	0.0158099	0.209931
ENSG00000125826	RBCK1	0.0933254	-0.3875	0.0831764	-0.4648	0.0241842	0.141209			0.657606	-0.165206
ENSG00000130589	HELZ2	7.24436e-28	-2.54	3.01995e-20	-1.3711	2.05999e-07	0.136066
ENSG00000155287	SLC25A28	0.128825	-0.8044	0.20893	-0.8014	2.99757e-07	0.129082
ENSG00000141574	SECTM1	0.162181	-1.1049	0.467735	-0.6313	5.0295e-07	0.126829
ENSG00000151247	EIF4E	0.30903	1.1253	0.831764	0.3232	0.00169696	0.123814	0.0197442	0.36164	0.132292	0.237826
ENSG00000184557	SOCS3	0.251189	2.02	0.645654	1.0311	9.9393e-10	0.122224	0.00159782	0.410204
ENSG00000104312	RIPK2	0.851138	0.1102	0.870964	-0.1214	1.88185e-11	0.122093	0.00260904	0.276119
ENSG00000156587	UBE2L6	4.46684e-05	-1.0673	0.000186209	-1.0481	2.60822e-10	0.111389	0.00211936	0.312301	0.286384	0.200913
ENSG00000164136	IL15	0.977237	-0.1246	0.954993	-0.1886	2.58523e-06	0.109511
ENSG00000155363	MOV10	1.8197e-05	-0.7996	0.00346737	-0.5797	3.92325e-06	0.108451
ENSG00000133106	EPSTI1	1.62181e-14	-3.8631	0.000131826	-1.5104	4.93656e-06	0.106649
ENSG00000108424	KPNB1	0.630957	-0.0897	0.831764	-0.0466	0.739086	-0.100026			0.866559	0.134692
ENSG00000137275	RIPK1	0.724436	-0.2564	0.933254	0.074	0.00037045	-0.102397	0.101358	0.128491
ENSG00000164163	ABCE1	0.301995	0.4725	0.660693	0.2477	0.749155	-0.102473	0.0673045	-0.155953
ENSG00000162434	JAK1	0.851138	-0.0751	0.457088	0.3527	0.618007	-0.10412	0.200933	-0.475333	0.114433	-0.371213
ENSG00000155561	NUP205	0.501187	0.2005	0.758578	0.1071	0.422925	-0.104762	0.0637509	0.174029
ENSG00000179295	PTPN11	0.776247	0.1056	0.933254	-0.0388	0.144901	-0.111881
ENSG00000109320	NFKB1	0.512861	-0.2178	0.354813	-0.3829	0.0172616	-0.119933	2.07766e-05	-1.18245	4.00417e-07	-1.06252
ENSG00000138032	PPM1B	0.60256	0.2606	0.660693	0.2756	0.00569246	-0.136894	0.300165	-0.107913
ENSG00000159128	IFNGR2	0.676083	-0.0827	0.331131	-0.23	0.000728249	-0.137197	0.00259657	-0.80796	0.0117904	-0.670763
ENSG00000157020	SEC13	0.776247	0.0797	0.346737	-0.3275	0.0982861	-0.152148	0.718284	-0.114765
ENSG00000132109	TRIM21	0.00239883	-1.0273	0.0346737	-0.8327	0.934141	-0.167618			0.296907	0.222037
ENSG00000105397	TYK2	0.0776247	-0.3427	0.549541	-0.1251	0.357838	-0.169202	0.0352746	0.216175	0.0782177	0.385378
ENSG00000204642	HLA-F					0.634015	-0.196976	0.000534398	-1.04295	0.00181461	-0.845974
ENSG00000002549	LAP3	0.00025704	-1.0695	0.042658	-0.626	0.00169225	-0.211664	0.00825143	0.134794	0.182863	0.346458
ENSG00000124201	ZNFX1	1.12202e-05	-0.9372	0.00363078	-0.7186	0.000567272	-0.214008	0.454584	-0.400314	0.630043	-0.186306
ENSG00000139496	NUPL1	0.288403	0.4107	0.912011	0.0607	0.000235141	-0.223043	0.00294688	0.276119	0.104705	0.499162
ENSG00000115525	ST3GAL5	0.47863	-0.2709	0.954993	-0.0226	0.0571271	-0.244699	0.506071	-0.304642
ENSG00000161960	EIF4A1					0.000177887	-0.244781			0.373226	0.319738
ENSG00000114867	EIF4G1	0.0891251	-0.206	1	0.0006	0.00280238	-0.276848	0.930733	-0.235991
ENSG00000065911	MTHFD2	0.776247	-0.1096	0.501187	-0.3226	3.08032e-06	-0.283747	0.00190626	-0.445745	0.111512	-0.161997
ENSG00000138600	SPPL2A	0.977237	0.0075	0.794328	-0.1283	0.129369	-0.304664	0.00994749	-0.251997
ENSG00000185507	IRF7	1.07152e-17	-1.7486	1.47911e-08	-1.1642	0.0148004	-0.307014	0.0742354	-0.468836	0.468443	-0.161822
ENSG00000142166	IFNAR1	0.891251	0.0459	0.346737	-0.3659	0.00706926	-0.310094	0.000277486	-0.947072	3.185e-05	-0.636978
ENSG00000196126	HLA-DRB1					1.1388e-22	-0.333069	3.11287e-202	-3.40599	9.30192e-33	-3.07292
ENSG00000077238	IL4R	0.489779	-0.1872	1	-0.0026	0.0897057	-0.345723			0.196107	0.285763
ENSG00000095319	NUP188	0.891251	-0.0294	0.645654	-0.1298	0.596467	-0.346196	0.0574588	0.122934	0.0759394	0.46913
ENSG00000092010	PSME1	0.660693	0.1237	0.524807	-0.2304	5.17255e-07	-0.369332	0.51994	-0.278976
ENSG00000118503	TNFAIP3	0.0891251	-0.5273	0.20893	-0.4507	6.57478e-11	-0.375998			0.314821	0.221731
ENSG00000101017	CD40	0.812831	-0.2674	0.977237	-0.0324	0.000268378	-0.377447	0.341216	-0.230792	0.732968	0.146656
ENSG00000120690	ELF1	0.954993	-0.0128	0.933254	0.0255	0.86842	-0.378167	0.235971	-0.103332	0.354742	0.274835
ENSG00000140968	IRF8	0.346737	0.3652	0.851138	0.0924	5.07384e-43	-0.38109			0.130662	0.270059
ENSG00000100906	NFKBIA	0.0758578	0.5603	0.645654	0.181	0.0578811	-0.388723	7.8046e-15	-2.0716	2.30256e-11	-1.68287
ENSG00000124151	NCOA3	0.891251	-0.0331	0.489779	-0.1994	0.566188	-0.392179	0.488529	-0.190926	0.481806	0.201253
ENSG00000121060	TRIM25	1.77828e-10	-1.3843	0.000870964	-0.7932	0.214066	-0.430178			0.0755969	0.529178
ENSG00000130303	BST2	1.44544e-36	-2.4675	5.12861e-08	-1.0155	0.0218519	-0.442021	0.181272	-0.514557
ENSG00000112096	SOD2	0.18197	0.6587	0.316228	-0.7922	0.0465104	-0.445875	2.53153e-15	-3.51276	9.31184e-13	-3.06689
ENSG00000204264	PSMB8					0.000314121	-0.447975	0.000347711	-0.431202
ENSG00000137193	PIM1	0.467735	0.2312	0.537032	0.239	8.8048e-05	-0.458339	0.780032	-0.157855	0.229642	0.300484
ENSG00000160710	ADAR	3.80189e-12	-0.7128	7.58578e-12	-0.7314	0.197936	-0.489422	0.00704622	-0.522265
ENSG00000204257	HLA-DMA					7.04763e-11	-0.513204	8.48509e-21	-1.25357	0.000235193	-0.740367
ENSG00000186432	KPNA4	0.524807	-0.2075	0.316228	-0.4074	1.59862e-14	-0.543179	0.00223922	-0.465536
ENSG00000128604	IRF5	0.269153	-0.4152	0.933254	-0.0395	1.63236e-41	-0.55001			0.0408667	0.443795
ENSG00000205220	PSMB10	0.933254	-0.022	0.776247	-0.0844	0.000903661	-0.567492	0.803156	-0.346655	0.311832	0.220837
ENSG00000204525	HLA-C					1.9733e-24	-0.630166	3.96937e-07	-1.02648	0.0174641	-0.396316
ENSG00000101347	SAMHD1	7.94328e-09	-1.3236	0.000128825	-0.9602	2.05422e-06	-0.635335	1.10015e-10	-1.64975	0.000178792	-1.01442
ENSG00000172936	MYD88	0.00186209	-1.4465	0.0295121	-0.6813	2.42954e-08	-0.725892	0.934579	-0.46599	0.214873	0.259902
ENSG00000196924	FLNA	0.831764	-0.0979	0.660693	0.2207	1.50468e-26	-0.775773	0.039987	-0.393872	0.183862	0.381901
ENSG00000163932	PRKCD	0.707946	-0.0692	0.851138	0.0379	1.39067e-17	-0.784358	0.00191934	-0.759412
ENSG00000105835	NAMPT	0.891251	0.1426	0.891251	-0.1702	0.0181526	-0.872079			0.0436859	0.804719
ENSG00000043462	LCP2	0.630957	-0.1039	0.263027	-0.2881	1.75137e-62	-0.886618	3.71995e-33	-0.400538	0.122264	0.48608
ENSG00000166710	B2M	7.94328e-07	-0.3215	3.46737e-17	-0.5947	1.0814e-60	-0.944319	1.16986e-15	-1.41481	2.29872e-05	-0.47049
ENSG00000231925	TAPBP					4.22156e-43	-0.948321	1.49601e-10	-1.77323	0.000765731	-0.824913
ENSG00000026508	CD44	0.109648	0.287	0.00870964	0.5099	6.39091e-34	-1.00826	1.67069e-08	-1.35202	0.07104	-0.343767
ENSG00000126709	IFI6	2.63027e-92	-4.0014	1.04713e-34	-1.2666	6.58971e-24	-1.03149	0.0367849	-0.321852	0.127011	0.709641
ENSG00000110321	EIF4G2	0.0630957	0.1845	0.316228	0.1042	5.29246e-60	-1.05237	0.0618032	-0.381953	0.000162194	0.67042
ENSG00000171206	TRIM8	0.380189	-0.1859	1	0.0032	1.26766e-16	-1.06637	0.754987	-0.401126	0.0345058	0.665246
ENSG00000118640	VAMP8	0.660693	0.1272	0.870964	0.0587	4.07006e-65	-1.19996	1.61408e-38	-1.34333	0.523452	-0.143369
ENSG00000140105	WARS	0.977237	0.0035	0.0501187	-0.4608	1.23431e-49	-1.25779	3.63181e-12	-1.11154	0.928333	0.146253
ENSG00000153201	RANBP2	0.588844	-0.1132	0.630957	-0.1152	1.26451e-21	-1.36102	0.232017	-0.393692	0.00415249	0.967324
ENSG00000111679	PTPN6	0.812831	0.0539	0.524807	-0.1795	8.27753e-89	-1.36277	7.1624e-52	-1.23557	0.446586	0.127196
ENSG00000206503	HLA-A					1.20196e-65	-1.36519	3.55066e-16	-2.04618	2.24501e-05	-0.680991
ENSG00000133639	BTG1	0.954993	-0.009	0.954993	-0.0107	7.44788e-45	-1.40566	0.284306	-0.151989	5.22667e-05	1.25367
ENSG00000121797	CCRL2	0.436516	-0.7919	0.0794328	-2.8158	6.67607e-90	-1.68226			0.000503636	1.41923
ENSG00000019582	CD74	0.0186209	-0.5087	0.104713	-0.3712	4.93185e-114	-1.69981	1.32094e-179	-5.6487	4.90632e-16	-3.94889
ENSG00000183696	UPP1	0.0645654	-0.4483	0.0389045	-0.6333	1.99579e-70	-1.76508	0.0841107	-0.194674	1.5902e-07	1.5704
ENSG00000198805	PNP	0.758578	-0.0523	0.933254	-0.0148	1.19267e-55	-1.86552	2.01738e-06	-0.598293	0.00459431	1.26722
ENSG00000204592	HLA-E					4.60125e-95	-1.91617	9.17879e-16	-2.64336	0.0141148	-0.727189
ENSG00000170439	METTL7B	0.57544	-0.2058	0.512861	-0.2904	1.42178e-104	-2.13182			1.36875e-05	2.13343
ENSG00000127951	FGL2	0.758578	0.2124	0.812831	0.2021	1.52062e-93	-2.16993	3.72138e-33	-0.879706	0.0135128	1.29022
ENSG00000150991	UBC	0.645654	-0.1145	0.354813	-0.2749	1.69714e-121	-2.55269	4.17073e-05	-0.520364	1.19342e-13	2.03233
ENSG00000139626	ITGB7	4.89779e-12	-0.6051	0.00040738	-0.3124	1.6961e-153	-2.81292			1.13848e-08	2.81453
ENSG00000026751	SLAMF7	0.154882	-0.7196	0.165959	-0.8802	1.39896e-182	-2.83426	4.44551e-145	-2.17632	0.0308314	0.65794
ENSG00000184371	CSF1	0.316228	-0.1723	4.46684e-07	-1.1144	9.50352e-135	-2.85427	8.8194e-31	-0.943653	2.14997e-05	1.91061
ENSG00000124762	CDKN1A	0.00025704	-0.5279	0.00316228	-0.4659	5.63881e-124	-3.13646	1.97872e-08	-0.879206	1.54756e-12	2.25725
ENSG00000234745	HLA-B			0.794328	1.249	5.39537e-134	-3.75819	1.67239e-17	-3.41545	0.105423	0.342736
ENSG00000216490	IFI30	1.77828e-09	-0.6552	3.01995e-06	-0.536	2.08206e-245	-4.79413	3.49402e-181	-3.97908	0.00996134	0.815048
ENSG00000111331	OAS3	2.04174e-135	-2.9522	3.23594e-37	-1.2718			0.136745	-0.222593
ENSG00000111335	OAS2	6.91831e-44	-3.591	4.36516e-14	-1.6076
ENSG00000134326	CMPK2	1.31826e-18	-2.8422	9.77237e-06	-1.3158			0.00305949	-0.158903	1.68058e-08	-0.208544
ENSG00000183486	MX2	2.5704e-18	-2.673	2.95121e-05	-1.1927
ENSG00000089127	OAS1	2.75423e-17	-2.4528	3.80189e-05	-1.1426			0.673518	-0.160752	0.194848	-0.131743
ENSG00000137959	IFI44L	1.44544e-15	-4.2362	2.34423e-08	-2.3915
ENSG00000115415	STAT1	2.29087e-15	-1.1581	2.04174e-40	-2.5757			0.000563156	-0.797469	1.0767e-06	-0.76278
ENSG00000107201	DDX58	1.62181e-12	-2.5381	1.99526e-05	-1.5876					5.3925e-05	-0.14682
ENSG00000140464	PML	2.75423e-12	-1.6179	1.04713e-05	-1.0934			0.0548636	0.120294
ENSG00000173193	PARP14	4.36516e-12	-1.3908	3.89045e-07	-1.2074
ENSG00000132274	TRIM22	1.94984e-10	-2.8832	5.12861e-05	-1.8156
ENSG00000132530	XAF1	3.54813e-09	-3.2295	0.0537032	-0.8565			0.0184065	-0.138918	0.000449053	-0.175504
ENSG00000135899	SP110	5.24807e-09	-1.8838	0.011749	-0.8591
ENSG00000134321	RSAD2	3.71535e-08	-3.1518	5.88844e-06	-1.6214
ENSG00000138642	HERC6	1.86209e-07	-2.2789	0.0042658	-1.3357
ENSG00000135114	OASL	3.46737e-07	-2.4944	0.00263027	-1.5308
ENSG00000137628	DDX60	6.76083e-07	-1.8341	0.00151356	-1.2695
ENSG00000059378	PARP12	1.02329e-06	-1.6161	0.00057544	-1.2946			0.0774279	-0.336691	0.00209729	-0.356802
ENSG00000137200	CMTR1	3.54813e-06	-1.2283	0.0194984	-0.6633			0.0879816	0.146686
ENSG00000182179	UBA7	7.4131e-06	-0.9725	0.0162181	-0.6101
ENSG00000138496	PARP9	8.70964e-05	-1.1416	0.000676083	-1.1766			0.633345	-0.255306	0.115047	-0.251894
ENSG00000138646	HERC5	0.000102329	-2.2998	0.0398107	-1.2347
ENSG00000108771	DHX58	0.000177828	-1.5173	0.0234423	-1.0493
ENSG00000115267	IFIH1	0.000467735	-1.3053	0.000851138	-1.5349
ENSG00000168062	BATF2	0.00128825	-2.4416	0.0467735	-1.5961
ENSG00000067057	PFKP	0.00218776	-0.5456	0.141254	-0.2866			1.41922e-05	0.661695	0.0127264	0.756957
ENSG00000112343	TRIM38	0.00281838	-1.4855	0.263027	-0.5909			0.00420694	0.343321	0.0782348	0.410838
ENSG00000132256	TRIM5	0.00295121	-2.0273	0.0363078	-1.6249			0.0158349	0.274515
ENSG00000136068	FLNB	0.00588844	-0.5575	0.912011	-0.0249			0.000650582	0.373516	0.244372	0.309923
ENSG00000067066	SP100	0.01	-0.697	0.0323594	-0.6945			0.00247396	-0.483586	4.47935e-07	-0.560016
ENSG00000139679	LPAR6	0.0162181	0.6787	0.501187	0.2441			0.396252	-0.271393
ENSG00000117289	TXNIP	0.0263027	-0.3575	0.229087	-0.2023
ENSG00000125347	IRF1	0.0338844	0.6922	0.57544	-0.2577			0.0890054	-0.50168	0.0145386	-0.45346
ENSG00000068079	IFI35	0.0398107	-0.4365	0.000154882	-1.087			0.00344262	0.259999	0.222523	0.225859
ENSG00000121858	TNFSF10	0.0446684	-2.4135	0.269153	-1.3462
ENSG00000140853	NLRC5	0.0524807	-0.4176	0.00645654	-0.7084
ENSG00000161570	CCL5	0.0549541	-0.4032	0.630957	-0.1048
ENSG00000196116	TDRD7	0.0588844	-0.9641	0.229087	-0.7105
ENSG00000058404	CAMK2B	0.0724436	-1.2696	0.954993	-0.0405
ENSG00000100567	PSMA3	0.0758578	0.6913	0.851138	0.0985			0.348823	0.178661	0.0902887	0.261739
ENSG00000256646	PSMA2	0.0794328	0.6779	0.707946	0.1951
ENSG00000136514	RTP4	0.0977237	-1.6711	0.165959	-1.57
ENSG00000137752	CASP1	0.141254	-1.0265	0.0831764	-1.552			0.052945	-0.411665	0.0206891	-0.372253
ENSG00000134253	TRIM45	0.144544	1.5151	0.398107	1.0978
ENSG00000149294	NCAM1	0.147911	-0.3804	0.331131	-0.2941			0.0710018	0.162579
ENSG00000136816	TOR1B	0.199526	-0.5616	0.040738	-1.2081			0.091515	0.135287
ENSG00000058804	NDC1	0.199526	0.453	0.275423	0.464			0.00882449	0.303475
ENSG00000134470	IL15RA	0.199526	-2.2793	0.660693	-0.6619
ENSG00000163462	TRIM46	0.20893	-0.9152	0.416869	-0.6606
ENSG00000108559	NUP88	0.213796	0.7018	0.724436	0.2652
ENSG00000121236	TRIM6	0.218776	-1.0328	0.0436516	-2.5065
ENSG00000258659	TRIM34	0.218776	-1.0328	0.0436516	-2.5065
ENSG00000135828	RNASEL	0.223872	0.5975	0.389045	0.5192
ENSG00000150347	ARID5B	0.223872	-0.5524	0.42658	-0.4251			0.0335332	0.431524	0.050878	0.415322
ENSG00000092098	RNF31	0.234423	-0.3231	0.57544	-0.1788
ENSG00000132182	NUP210	0.234423	-0.1924	0.776247	0.0524
ENSG00000197329	PELI1	0.239883	0.958	0.954993	0.0577			0.0789418	-0.197017	0.0891754	-0.165737
ENSG00000169245	CXCL10	0.245471	-2.1668	0.25704	-2.2829
ENSG00000120217	CD274	0.25704	-3.7197	0.223872	-3.5516
ENSG00000169248	CXCL11	0.316228	-2.5314	0.154882	-3.8722
ENSG00000066583	ISOC1	0.316228	0.7662	0.512861	0.6133			0.109396	0.129853
ENSG00000116525	TRIM62	0.354813	-1.8619	0.74131	-0.6037
ENSG00000166233	ARIH1	0.380189	0.2704	0.489779	0.2567			0.00114683	0.437776	0.0727213	0.402401
ENSG00000188404	SELL	0.398107	-3.306	0.537032	-1.7609
ENSG00000162645	GBP2	0.398107	0.903	0.57544	-0.9061
ENSG00000213928	IRF9	0.416869	-0.2266	0.00933254	-0.9971			0.259359	-0.250723	0.0411339	-0.258847
ENSG00000196954	CASP4	0.416869	0.3527	1	0.0055			3.12148e-06	0.7331	0.0203265	0.750324
ENSG00000090339	ICAM1	0.42658	0.2302	0.331131	-0.3658			0.00862581	-0.328388	0.295397	-0.135641
ENSG00000221963	APOL6	0.446684	-0.2438	0.144544	-0.5721			0.581572	-0.172398
ENSG00000150337	FCGR1A	0.446684	3.6899	0.794328	1.249
ENSG00000168310	IRF2	0.446684	-0.3093	0.812831	-0.1152			0.470626	-0.149283	0.748115	-0.101687
ENSG00000100368	CSF2RB	0.512861	-0.2591	0.691831	-0.1911			2.98242e-25	-0.214125	0.0599746	-0.159263
ENSG00000064012	CASP8	0.512861	0.2909	0.954993	-0.0319
ENSG00000179344	HLA-DQB1	0.512861	2.8256					7.71615e-121	-1.76553	8.85764e-20	-1.67347
ENSG00000141543	EIF4A3	0.537032	0.2322	0.645654	-0.224			0.040662	-0.136472	0.00661504	-0.149848
ENSG00000126883	NUP214	0.549541	-0.185	0.954993	-0.0207			0.59026	-0.222277	0.408428	-0.18022
ENSG00000100911	PSME2	0.57544	-0.2285	0.30903	-0.538			0.183696	0.220323	0.213853	0.293256
ENSG00000146859	TMEM140	0.57544	-0.7818	0.489779	-1.0996
ENSG00000162692	VCAM1	0.57544	-2.7189	0.537032	-2.5523
ENSG00000110848	CD69	0.57544	-2.7221	0.645654	1.0331
ENSG00000138378	STAT4	0.57544	-2.7205	0.707946	-1.1811
ENSG00000110324	IL10RA	0.57544	0.3065	0.776247	0.1958			6.61389e-57	-0.443607	0.000499872	-0.294963
ENSG00000196911	KPNA5	0.588844	-0.7862	0.30903	-1.9144			0.09585	0.142321
ENSG00000137496	IL18BP	0.588844	-0.7341	0.776247	0.3718			3.66438e-10	-0.199722	1.68058e-08	-0.208544
ENSG00000101146	RAE1	0.60256	0.2896	0.549541	-0.4623			0.00488462	0.251871	0.256756	0.184039
ENSG00000114030	KPNA1	0.60256	-0.1833	0.616595	-0.2193			0.000606099	0.455478	0.0434404	0.524048
ENSG00000116711	PLA2G4A	0.60256	-0.5776	0.977237	-0.046
ENSG00000213024	NUP62	0.630957	-0.1253	0.645654	-0.1373			0.000422377	-0.533735	6.92705e-06	-0.528652
ENSG00000106100	NOD1	0.660693	-0.4114	0.512861	-0.8678
ENSG00000137265	IRF4	0.660693	1.5351	0.758578	-1.5506
ENSG00000069248	NUP133	0.676083	0.1575	0.851138	-0.0882
ENSG00000167333	TRIM68	0.691831	-0.3875	0.281838	-1.481
ENSG00000104228	TRIM35	0.691831	-0.14	0.758578	-0.1266
ENSG00000123609	NMI	0.691831	0.1876	1	0.0028			0.812099	-0.287909	0.160977	-0.247277
ENSG00000027697	IFNGR1	0.707946	0.1029	0.512861	0.2042			0.911382	-0.541465	0.214446	-0.44385
ENSG00000179583	CIITA	0.707946	1.2573	0.758578	-1.5521
ENSG00000154451	GBP5	0.724436	-0.5644	0.457088	-1.5065
ENSG00000104432	IL7	0.724436	-1.7218	0.707946	1.2167
ENSG00000117595	IRF6	0.724436	-1.72	0.758578	-1.5521
ENSG00000171855	IFNB1	0.724436	-1.7218	0.758578	-1.5506
ENSG00000108688	CCL7	0.724436	-1.7218	0.758578	-1.5506
ENSG00000114013	CD86	0.724436	-1.7218	0.758578	-1.5506			3.71995e-33	-0.400538
ENSG00000078081	LAMP3	0.724436	-1.72	0.758578	-1.5521
ENSG00000169403	PTAFR	0.758578	-1.3326	0.977237	-0.0937			3.39446e-97	-0.780801	2.48611e-14	-0.690348
ENSG00000124789	NUP153	0.776247	0.1117	0.758578	-0.1533
ENSG00000174600	CMKLR1	0.776247	-0.2857	0.870964	0.1882			4.60563e-41	-0.31034	8.70262e-11	-0.304759
ENSG00000162654	GBP4	0.776247	-0.2861	0.891251	-0.176
ENSG00000075151	EIF4G3	0.794328	-0.0641	0.436516	-0.2293			0.000195642	0.368871	0.138108	0.340448
ENSG00000158987	RAPGEF6	0.794328	0.1249	0.691831	0.2328
ENSG00000085415	SEH1L	0.794328	0.1394	0.776247	-0.1842			0.000893655	0.4354	0.0542368	0.468553
ENSG00000163412	EIF4E3	0.812831	-0.3877	0.74131	0.4672
ENSG00000030066	NUP160	0.812831	0.076	0.812831	0.0995			0.0123979	0.278499
ENSG00000096968	JAK2	0.831764	0.0865	0.870964	0.0854
ENSG00000100385	IL2RB	0.851138	-0.1485	0.933254	-0.076
ENSG00000135148	TRAFD1	0.870964	-0.0563	0.316228	-0.429			0.653189	-0.191302	0.0187174	-0.277339
ENSG00000135213	POM121C	0.870964	0.1739	0.524807	0.7524
ENSG00000113532	ST8SIA4	0.870964	0.0822	0.724436	-0.2142
ENSG00000033800	PIAS1	0.870964	0.084	0.812831	0.1379			0.0296298	0.122679
ENSG00000156976	EIF4A2	0.891251	-0.0498	0.0977237	-0.8495			0.279204	0.298648	0.0580448	0.324669
ENSG00000153064	BANK1	0.891251	0.3712	0.467735	1.5257
ENSG00000004468	CD38	0.891251	-0.445	0.501187	-2.551
ENSG00000185215	TNFAIP2	0.891251	-0.0449	0.758578	0.1261			3.83192e-15	-1.52613	4.01271e-19	-1.48502
ENSG00000070808	CAMK2A	0.891251	-0.3234	0.776247	-0.6825
ENSG00000125245	GPR18	0.891251	0.3701	0.794328	0.6419
ENSG00000110713	NUP98	0.912011	0.0307	0.707946	-0.1076
ENSG00000135930	EIF4E2	0.912011	0.0463	0.724436	0.1928			0.949054	-0.17234	0.123878	-0.254115
ENSG00000159110	IFNAR2	0.912011	0.0466	0.812831	-0.1084			0.0390406	0.107108
ENSG00000120253	NUP43	0.933254	0.047	0.138038	0.9815			0.0137064	0.279824
ENSG00000131979	GCH1	0.933254	0.0696	0.457088	0.7176
ENSG00000100644	HIF1A	0.954993	-0.0179	0.977237	0.006			0.0348022	-0.302471	0.0046621	-0.350563
ENSG00000174840	PDE12	0.977237	0.0078	0.724436	-0.1981			0.0161703	0.266515
ENSG00000111537	IFNG
ENSG00000120235	IFNA6
ENSG00000120242	IFNA8
ENSG00000137080	IFNA21
ENSG00000137699	TRIM29
ENSG00000147873	IFNA5
ENSG00000147885	IFNA16
ENSG00000150244	TRIM48
ENSG00000161133	USP41
ENSG00000162931	TRIM17
ENSG00000185467	KPNA7
ENSG00000186803	IFNA10
ENSG00000188379	IFNA2
ENSG00000197919	IFNA1
ENSG00000198019	FCGR1B
ENSG00000198502	HLA-DRB5
ENSG00000204287	HLA-DRA							5.13554e-194	-3.08406	4.1858e-43	-2.95574
ENSG00000204613	TRIM10
ENSG00000204616	TRIM31
ENSG00000213512	GBP7
ENSG00000214042	IFNA7
ENSG00000228083	IFNA14
ENSG00000231389	HLA-DPA1							1.76094e-40	-2.81982	4.41146e-37	-2.82221
ENSG00000232629	HLA-DQB2
ENSG00000233816	IFNA13
ENSG00000234829	IFNA17
ENSG00000236637	IFNA4
ENSG00000237541	HLA-DQA2
ENSG00000244255	CFB
ENSG00000000971	CFH
ENSG00000138755	CXCL9
ENSG00000171051	FPR1							2.98242e-25	-0.263034	2.67634e-06	-0.257453
ENSG00000183347	GBP6
ENSG00000145649	GZMA
ENSG00000196735	HLA-DQA1							5.55083e-137	-1.73118	3.58727e-21	-1.63912
ENSG00000204632	HLA-G
ENSG00000131203	IDO1
ENSG00000136244	IL6
ENSG00000213809	KLRK1
ENSG00000145416	MARCH1
ENSG00000174944	P2RY14
ENSG00000174175	SELP
ENSG00000168394	TAP1							0.0670794	-0.112209	0.76155	-0.136208
ENSG00000234127	TRIM26							0.210261	-0.128685
ENSG00000143184	XCL1
ENSG00000124256	ZBP1
